# Resolving brain organoid heterogeneity by mapping single cell genomic data to a spatial reference

**DOI:** 10.1101/2020.01.06.896282

**Authors:** Jonas Simon Fleck, Zhisong He, Michael James Boyle, J. Gray Camp, Barbara Treutlein

**Affiliations:** Department of Biosystems Science and Engineering, ETH Zürich, Basel, Switzerland; Max Planck Institute for Evolutionary Anthropology, Leipzig, Germany; Institute of Molecular and Clinical Ophthalmology, Basel, Switzerland

## Abstract

Self-organizing tissues resembling brain regions grown in vitro from human stem cells (so-called organoids or spheroids) offer exciting possibilities to study human brain development, disease, and evolution. Brain organoids or spheroids are complex and can contain cells at various stages of differentiation from different brain structures. Single-cell genomic methods provide powerful approaches to explore cell composition, differentiation trajectories, gene regulation, and genetic perturbations in brain organoid systems. However, it remains a major challenge to understand the cellular heterogeneity observed within and between individual organoids. Here, we have developed a computational approach (VoxHunt) to assess brain organoid patterning, developmental state, and cell composition through systematic comparisons to three-dimensional *in situ* hybridization data from the Allen Brain Atlas. Cellular transcriptomes as well as accessible chromatin landscapes can be compared to spatial transcript patterns in the developing mammalian brain, which enables characterization and visualization of organoid cell compositions. VoxHunt will be useful to assess novel organoid engineering protocols and to annotate cell fates that emerge in organoids during genetic and environmental perturbation experiments.
