## Supplemental Table 1 for "Resolving brain organoid heterogeneity by mapping single cell genomic data to a spatial reference"

### Sheet: Sheet1
Structure markers level 3 (top 10 per structure)	OTP, MEST, DLK1, PEG10, CDH8, PLXNC1, GRIA1, PROX1, VAX1, ISL1, EPAS1, ZIC1, IGFBP7, FGF15, ZFP521, DCN, ONECUT2, TRPC4, ZIC5, ARX, DLX5, GAD2, DLX2, SOX11, LHX8, GRIK3, FGF14, GAD1, NEUROD6, EOMES, FOXG1, NFIA, NFIB, EFNB1, CNR1, RCOR2, TCF4, LZTS1, EN1, PAX5, EN2, TAL1, IRX2, LBX1, LHX5, IRX1, GATA3, NRP1, EFNB2, SEMA6D, TBR1, BCL11B, AFF3, NEUROG2, SEMA5A, PLXND1, NFIX, LHX2, DMRT3, DACH1, DLL…
Cortex stage markers	NRP1, LHX1, ZBTB20, NRXN1, CDH11, CST3, PLXNA2, L1CAM, SEPP1, GLUL, GRIA2, SLC2A1, TIAM2, NFIX, PCDHGA12, POU6F1, APLP1, COL9A3, CADM3, MYT1L, NDEL1, FYN, DRAXIN, PTPRZ1, SIM2, NEUROD6, CTTNBP2, GDF11, PCP4, KIT, IGFBP3, PKD1, CERS4, MEF2C, NFASC, ANGPT1, FZD7, MDGA1, VEGFA, VAX1, MMP9, BCL11B, SLC1A3, GABRG2, GRIN1, RAC3, GABBR1, RAPGEF5, LRP8, INSM1, DRD1, CDH2, CLDN5, NDNF, CACNA1H, NTRK2, CAC…
Ventral stage markers	TLX3, LHX1, ZBTB20, NRXN1, NTRK2, GRIK1, GRIK2, CDH11, L1CAM, CSDC2, GRIA2, SLC2A1, LMO3, GRM5, CNTN1, PCDHGA12, POU6F1, APLP1, CADM3, CLSTN1, TTYH1, CELSR3, MYT1L, PCDHA7, VAT1L, NDEL1, FYN, PSD, DRAXIN, PTPRZ1, NEUROD6, SLC40A1, PKD1, CERS4, ANGPT1, ANGPTL2, FZD7, GRIK3, SCG3, SLC1A4, ABAT, MMP9, BCL11B, INHA, GRIN1, GABRB2, RAC3, GABBR1, LRP8, INSM1, DRD1, CDH2, CLDN5, CDH8, CACNA1H, CACNA1A, …
Diencephalon stage markers	EPHA4, LHX1, NEO1, ZBTB20, NRXN1, GRIK2, CDH11, CST3, PLXNA2, CACNA1G, CSDC2, GRIA2, SLC2A1, GRM5, SEMA6C, CD47, PCDHGA12, APLP1, CELSR3, MYT1L, ABT1, PCDH10, CADM1, VAT1L, NDEL1, FYN, SLC40A1, GDF11, HAP1, PKD1, AMOTL1, ANGPT1, ANGPTL2, APC, FZD7, VEGFA, ABAT, MMP9, BCL11B, RAC3, LRP8, JMJD1C, LZTR1, CREBZF, TULP4, RFX5, ZSCAN26, AATF, PCGF6, NUCB2, PLCB4, SLC17A6, CACNA1H, NTRK2, CTNNBIP1, UNC5…
Midbrain stage markers	PLCB4, TLX3, CDH4, NR2E1, LHX1, NEO1, ZBTB20, NRXN1, CACNA1H, CST3, CACNA1G, GLUL, CSDC2, GRIA2, LXN, GRIN3A, EGR1, PCDHGA12, BTBD11, APLP1, TTYH1, USF1, MYT1L, TOX3, NDEL1, FYN, SLC40A1, LHX3, GDF11, TEAD3, KIT, PKD1, GRM1, ANGPT1, FZD7, PDZD2, PEX5L, PLCG1, BCOR, VEGFA, SLC1A4, ABAT, MMP9, BCL11B, RAC3, RAPGEF5, LRP8, CREBZF, RFX5, NUCB2, SLC17A6, NEK7, GRIK1, CTNNBIP1, SEMA6A, INPP4B, PARM1, C…
